# Using a modular massively parallel reporter assay to discover context-dependent regulatory activity in type 2 diabetes-linked noncoding regions

**DOI:** 10.1101/2023.10.08.561391

**Authors:** Adelaide Tovar, Yasuhiro Kyono, Kirsten Nishino, Maya Bose, Arushi Varshney, Stephen C.J. Parker, Jacob O. Kitzman

**Affiliations:** Gilbert S. Omenn Department of Computational Medicine and Bioinformatics, University of Michigan, Ann Arbor, MI 48109; Department of Human Genetics, University of Michigan, Ann Arbor, MI 48109; Department of Biostatistics, University of Michigan, Ann Arbor, MI 48109; Current affiliation: Seattle Hub for Synthetic Biology, Allen Institute, Seattle, WA 98109

**Keywords:** transcription factors, enhancers, diabetes, gene regulation

## Abstract

Most genome-wide association signals for complex disease reside in the noncoding genome, where defining function is nontrivial. MPRAs (massively parallel reporter assays) offer a scalable means to identify functional regulatory elements, but are typically conducted without regard to cell type, pairing cloned fragments with a generic housekeeping promoter. To explore the context-sensitivity of MPRAs, we screened enhancer activity across a panel of nearly 12,000 198-bp fragments spanning over 300 type 2 diabetes- and metabolic trait-associated regions in the 832/13 rat insulinoma beta cell line, a relevant model of pancreatic beta cells. We explored these fragments’ context sensitivity by comparing their activities when placed up- or downstream of a reporter gene, and in combination with either a synthetic housekeeping promoter (SCP1) or a more biologically relevant promoter corresponding to the human insulin (*INS*) gene. We identified clear effects of MPRA construct design on enhancer activity. Specifically, a subset of fragments (n = 702/11,656) displayed positional bias, evenly distributed across up- and downstream preference. Promoter choice also influenced MPRA activity (n = 698/11,656), mostly biased towards the cell-specific *INS* promoter (73.4%). To identify sequence features associated with promoter preference, we used Lasso regression with 562 genomic annotations and discovered that fragments with *INS* promoter-biased activity are enriched for HNF1 motifs. HNF1 family transcription factors are key regulators of glucose metabolism disrupted in maturity onset diabetes of the young (MODY), suggesting genetic convergence between rare coding variants that cause MODY and common T2D-associated regulatory regions. We designed a follow-up MPRA containing HNF1 motif-enriched fragments and observed several instances where deletion or mutation of HNF1 motifs disrupted the *INS* promoter-biased enhancer activity, specifically in the beta cell model but not in a skeletal muscle cell line, another diabetes-relevant cell type. Together, our study suggests that cell-specific regulatory activity is partially influenced by enhancer-promoter compatibility and indicates that careful attention should be paid when designing MPRA libraries to capture context-specific regulatory processes at disease-associated genetic signals.
