## Supplemental Tables for "Using a modular massively parallel reporter assay to discover context-dependent regulatory activity in type 2 diabetes-linked noncoding regions": Table_S1.xlsx

### Sheet: Table_S1_Legend
Table S1. All variants included in the first MPRA library.
We synthesized fragments corresponding to 13,226 variants associated primarily with type 2 diabetes and other metabolic traits (abbreviations: 2-hour glucose, adjusted for BMI: 2hrGluadjBMI; fasting glucose, adjusted for BMI: FGluadjBMI; fasting insulin, adjusted for BMI; hemaglobin A1C: HbA1c; type 2 diabetes (T2D); type 1 diabetes (T1D); rheumatoid arthritis (RA)).

### Sheet: Table_S1
Table S1. All variants included in the first MPRA library.
Trait	# Variants
T2D	6126
HbA1c	2509
FGluadjBMI	1605
T1D	1037
FInsadjBMI	835
RA	498
Systemic lupus erythematosus	389
FGluadjBMI, HbA1c	98
2hrGluadjBMI	65
T2D, 2hrGluadjBMI, FGluadjBMI, FInsadjBMI	17
T2D, FGluadjBMI	11
T2D, 2hrGluadjBMI, FGluadjBMI, FInsadjBMI, HbA1c	9
FGluadjBMI, FInsadjBMI	9
T2D, FGluadjBMI, HbA1c	7
2hrGluadjBMI, HbA1c	3
T2D, FInsadjBMI	3
T2D, HbA1c	2
T2D, 2hrGluadjBMI, FGluadjBMI	1
T2D, 2hrGluadjBMI, FInsadjBMI	1
RA, T1D	1
