## Supplemental Tables for "Using a modular massively parallel reporter assay to discover context-dependent regulatory activity in type 2 diabetes-linked noncoding regions": Table_S6.xlsx

### Sheet: Table S6
Table S6. Proportion of significantly active fragments in each of the four constructs.
Construct	# fragments passing QC	# (%) significantly active fragments for all eligible fragments within construct	# (%) significantly active in common set of 11,656 fragments
Upstream-INS	22934	11991 (52.28%)	5596 (48.01%)
Downstream-INS	41793	28112 (67.26%)	7724 (66.27%)
Upstream-SCP1	32273	13600 (42.14%)	4680 (40.15%)
Downstream-SCP1	37123	20308 (54.70%)	6337 (54.37%)
