## Supplemental Tables for "Using a modular massively parallel reporter assay to discover context-dependent regulatory activity in type 2 diabetes-linked noncoding regions": Table_S9.xlsx

### Sheet: Table S9
Table S9. LASSO regression analysis non-zero coefficients for full set of annotations for promoter bias scores.
marks	coef
HINFP_2	0.0280146
SRF_known10	0.0222192
SP1_known2	0.00721881
NFKB_known3	0.00403784
MA0101	0.0019959
POU1F1_2	-0.000486002
NKX6.1_3	-0.00504021
HNF1_2	-0.00559675
J3918	-0.0259889
GATA_known15	-0.0302866
FOXJ3_3	-0.0439789
HNF1_3	-0.112055
(Intercept)	-1.77972
