## Supplemental Tables for "Using a modular massively parallel reporter assay to discover context-dependent regulatory activity in type 2 diabetes-linked noncoding regions": Table_S10.xlsx

### Sheet: Table S10
Table S10. LASSO regression analysis non-zero coefficients for reduced set of annotations for promoter bias scores.
marks	coef
POU1F1_2	-0.00199636
HNF1_2	-0.00755004
FOXJ3_3	-0.0483408
HNF1_3	-0.114199
(Intercept)	-1.82551
