## Supplemental Tables for "Using a modular massively parallel reporter assay to discover context-dependent regulatory activity in type 2 diabetes-linked noncoding regions": Table_S11.xlsx

### Sheet: Table S11
Table S11. LASSO regression analysis non-zero coefficients for full set of annotations for position bias scores.
marks	coef
(Intercept)	8.20354
ETS_known7	0.215266
MA0060	0.167892
X1_Active_TSS	0.154434
CUX1_5	0.146461
BATF_known1	0.10758
NFY_known3	0.102539
MA0502	0.098547
ATF3_known3	0.0869956
ATF3_known1	0.078815
E2F_known11	0.0756908
J1793	0.0687807
CREB5_1	0.0588329
J2733	0.0535799
MSX2_1	0.0525796
J2843	0.0518294
POU3F4_2	0.0517974
MYC_known9	0.0505533
MYC_known6	0.0479886
ERF_1	0.0471415
ETS_known10	0.0448526
FOXC1_1	0.0399251
MYC_known20	0.0377734
RFX5_known1	0.0368351
ATF3_known14	0.0214688
J1078	0.0203942
J1398	0.0185619
ZNF423_1	0.0180298
PAX6_1	0.0179371
J0418	0.0177997
CUX1_3	0.0145773
J1093	0.0136653
GBX1_1	0.0131532
ZSCAN26_1	0.0121522
PAX4_5	0.0110986
HOMEZ_2	0.00846591
POU3F3_3	0.0079799
J3168	0.00668559
EN1_7	0.00562586
ATF3_known13	0.00554291
FOXB1_4	0.00523392
J2763	0.00486955
KLF14_1	0.00421787
GATA_known5	0.00387855
MEF2_known7	0.00364187
MA0078	0.00290762
MA0495	0.00263766
RFX3_3	0.00166403
J2023	0.000872761
SOX30_1	0.00047306
J1113	0.000361919
SOX17_2	5.55645e-05
MA0498	-0.000979603
TOPORS_1	-0.00313393
NKX1.1_1	-0.00362235
OBOX1_1	-0.00426886
PAX2_2	-0.00441851
NFKB_known4	-0.0116292
PPARA_2	-0.0138792
NKX3.2_1	-0.0148894
RARA_3	-0.0176376
MA0073	-0.0177632
HOXC11_1	-0.0180209
NR1H_2	-0.0213047
CRX_1	-0.0216348
ZBTB7A_known2	-0.0298494
