## Supplemental Tables for "Using a modular massively parallel reporter assay to discover context-dependent regulatory activity in type 2 diabetes-linked noncoding regions": Table_S12.xlsx

### Sheet: Table_S12
Table S12. LASSO regression analysis non-zero coefficients for reduced set of annotations for position bias scores.
marks	coef
(Intercept)	7.02456
X1_Active_TSS	0.321758
ETS_known7	0.287563
BATF_known1	0.241087
CUX1_5	0.205774
NFY_known4	0.116446
ISX_2	0.0957675
atac_seq	0.0889543
NFY_known2	0.0833591
MYC_known20	0.0830812
ZSCAN26_1	0.0697294
HOMEZ_2	0.0572258
ATF2_1	0.0535387
GATA_known5	0.0452134
E2F_known18	0.0380624
ZNF423_1	0.0375453
PAX6_1	0.0347687
SOX17_2	0.03376
PAX4_5	0.0305914
POU3F3_1	0.0291782
FOXL1_2	0.0291255
PAX2_3	0.0247714
RUNX1_1	0.0194761
EOMES_1	0.0176391
CUX1_1	0.0159832
TCF21_1	0.0145696
THRB_2	0.0144573
ZIC1_2	0.00952381
ETV6_1	0.00312565
PAX6_3	0.00291042
FOXJ3_3	0.00279897
POU3F2_1	0.00255429
IRF_known6	0.000118585
EN1_1	-5.94235e-05
FOXP3_1	-7.2279e-05
DBP_1	-0.000103387
IKZF1_2	-0.00135977
HINFP_1	-0.00229272
TBX1_1	-0.010023
PITX2_1	-0.0122823
NR2F2_1	-0.0133462
FOXJ2_2	-0.020388
RREB1_2	-0.0237499
RARA_3	-0.0327054
PPARA_2	-0.0337352
typicalEnhancer	-0.0382074
ZBTB7A_known2	-0.0411618
