## Supplemental Tables for "Using a modular massively parallel reporter assay to discover context-dependent regulatory activity in type 2 diabetes-linked noncoding regions": Table_S14.xlsx

### Sheet: Table S14
Table S14. First library primer sequences.
Primer Name	Sequence (5' > 3')	Use
Cloning first library
YK0260_Agilent_Arushi_pool1_Fwd	acaactgatctagagcatgcaccggTCTCCTCAGTGATCT	Amplifying Agilent oligo pool
YK0261_Agilent_Arushi_pool1_Rev	cgaagcggccggccgaattcgtcgaATCGAGTGCGGGATCT	Amplifying Agilent oligo pool
YK0262_Agilent_Arushi_pool2_Fwd	acaactgatctagagcatgcaccggTTTGTTCTTGGATCT	Amplifying Agilent oligo pool
YK0263_Agilent_Arushi_pool2_Rev	cgaagcggccggccgaattcgtcgaGGACTTAAAGGGATCT	Amplifying Agilent oligo pool
YK0264_Agilent_Arushi_pool3_Fwd	acaactgatctagagcatgcaccggGTTTGCCATTGATCT	Amplifying Agilent oligo pool
YK0265_Agilent_Arushi_pool3_Rev	cgaagcggccggccgaattcgtcgaTTACCTCACGCGATCT	Amplifying Agilent oligo pool
YK0266_Agilent_Arushi_pool4_Fwd	acaactgatctagagcatgcaccggTGGAGGTGCAGGGTT	Amplifying Agilent oligo pool
YK0267_Agilent_Arushi_pool4_Rev	cgaagcggccggccgaattcgtcgaCCCTAGACGAAGCTTT	Amplifying Agilent oligo pool
YK0268_Agilent_Arushi_pool1_F2	tttctctggcctaactggccggtacTCTCCTCAGTGATCT	Amplifying Agilent oligo pool
YK0269_Agilent_Arushi_pool1_R2	taagtaccctagggagctcaggtacATCGAGTGCGGGATCT	Amplifying Agilent oligo pool
YK0270_Agilent_Arushi_pool2_F2	tttctctggcctaactggccggtacTTTGTTCTTGGATCT	Amplifying Agilent oligo pool
YK0271_Agilent_Arushi_pool2_R2	taagtaccctagggagctcaggtacGGACTTAAAGGGATCT	Amplifying Agilent oligo pool
YK0272_Agilent_Arushi_pool3_F2	tttctctggcctaactggccggtacGTTTGCCATTGATCT	Amplifying Agilent oligo pool
YK0273_Agilent_Arushi_pool3_R2	taagtaccctagggagctcaggtacTTACCTCACGCGATCT	Amplifying Agilent oligo pool
YK0274_Agilent_Arushi_pool4_F2	tttctctggcctaactggccggtacTGGAGGTGCAGGGTT	Amplifying Agilent oligo pool
YK0275_Agilent_Arushi_pool4_R2	taagtaccctagggagctcaggtacCCCTAGACGAAGCTTT	Amplifying Agilent oligo pool
YK0288_Agilent_Arushi_pool1_R3	ctttgcgctgctgtagctcaggtacATCGAGTGCGGGATCT	Amplifying Agilent oligo pool
YK0289_Agilent_Arushi_pool2_R3	ctttgcgctgctgtagctcaggtacGGACTTAAAGGGATCT	Amplifying Agilent oligo pool
YK0290_Agilent_Arushi_pool3_R3	ctttgcgctgctgtagctcaggtacTTACCTCACGCGATCT	Amplifying Agilent oligo pool
YK0291_Agilent_Arushi_pool4_R3	ctttgcgctgctgtagctcaggtacCCCTAGACGAAGCTTT	Amplifying Agilent oligo pool
YK0119_modStarr_barcodes+DpnI	ACTGATCTAGAGCCGACGAATTCGGCCGGCCGCTTNNNNNNNNNNNNNNNNgatCGAGCAGACATGATAAGATACATTG	Post-barcoding plasmid libraries
First library cDNA/input sequencing library construction
YK0130_modSTARR_InputLib_Rev+PU1L	ctaaatggctgtgagagagctcagGTGGTTTGTCCAAACTCATCAATGT	Amplifying off of input library
YK0105_Starr_RT-FirstStrand_UMI_PU1L	CTAAATGGCTGTGAGAGAGCTCAGNNNNNNCAAACTCATCAATGTATCTTATCATG	Reverse transcription
YK0088_Starr_cDNAAmp_F4	CCATTACCTGTCCACACAATC	Amplifying cDNA and input library
jklab0009_pu1l	CTAAATGGCTGTGAGAGAGCTCAG	Amplifying cDNA
Custom P5 indexing primer	AATGATACGGCGACCACCGAGAT[i5]ACGAATTCGGCCGGCCGCTT	Nextera P5 indexing primer (obsolete)
Custom P7 indexing primer	CAAGCAGAAGACGGCATACGAGAT[i7]ACGAATTCGGCCGGCCGCTT	Nextera P7 indexing primer (obsolete)
