## Supplemental Tables for "Using a modular massively parallel reporter assay to discover context-dependent regulatory activity in type 2 diabetes-linked noncoding regions": Table_S15.xlsx

### Sheet: Table_S15
Table S15. Second library primer sequences.
Primer Name	Sequence (5' > 3')	Use
Cloning MPRA library
AT0003_MPRA_ampF_gg	ACGTACGATACACCTGCAGCAGTGCACTGGCCGCTTGACG	Forward primer for barcoding oligo library
AT0039_MPRA_ampR_gg_v2	GCTAGATCAGCACCTGCACGTCCGAnnnnnnnnnnnnnnnnnnnnTCTAGAGGTTCGAGACCGCGATCGCCTTACCGGTCTCGCAGTG	Reverse primer for barcoding oligo library
AT0049_ampOligo_R_gib	CTCACCATGGTGGCGGGC	Forward primer for amplifying barcoded oligos
AT0050_ampOligo_R_gg	GCTAGATCAGCACCTGCACG	Reverse primer for amplifying barcoded oligos
MPRA library cDNA/input sequencing library construction
jklab0343_oligoBCpairF	ACACTCTTTCCCTACACGACGCTCTTCCGATCT ACTGGCCGCTTGACG	Barcode pairing library
jklab0344_oligoBCpairR_gg	GTGACTGGAGTTCAGACGTGTGCTCTTCCGATCT GGCGggccgCCGA	Barcode pairing library
jklab0363_mpraUMI15cDNA_v1	GTGACTGGAGTTCAGACGTGTGCTCTTCCGATCTNNNNNNNNNNNNNNNtcgcccttgctcaccatg	Reverse transcription
jklab0268_truP7stub	GTGACTGGAGTTCAGACGTGTGCTCTTCCGATCT	Adding Truseq P7 adapters to cDNA
jklab0356_mpraAdapterp5_GGv3	ACACTCTTTCCCTACACGACGCTCTTCCGATCT GCAATCCGGTACTGTTGGTAAAGAACC	Adding Truseq P5 adapters to cDNA/input
jklab0366_mpraUMI13input	GTGACTGGAGTTCAGACGTGTGCTCTTCCGATCTNNNNNNNNNNNNNtcgcccttgctcaccatg	Adding UMI to plasmid input
Truseq P5 indexing primer	AATGATACGGCGACCACCGAGATCTACAC[i5]ACACTCTTTCCCTACACGACG	Adding i5 indexes to cDNA/input
Truseq P7 indexing primer	CAAGCAGAAGACGGCATACGAGAT[i7]GTGACTGGAGTTCAGACGTGTGCTCT	Adding i7 indexes to cDNA/input
